# A unified simulation model for understanding the diversity of cancer evolution

**DOI:** 10.1101/762997

**Authors:** Atsushi Niida, Takanori Hasegawa, Hideki Innan, Tatsuhiro Shibata, Koshi Mimori, Satoru Miyano

## Abstract

Because cancer evolution underlies the therapeutic difficulties of cancer, it is clinically important to understand the evolutionary dynamics of cancer. Thus far, a number of evolutionary processes have been proposed to be working in cancer evolution. However, there exists no simulation model that can describe the different evolutionary processes in a unified manner. In this study, we constructed a unified simulation model for describing the different evolutionary processes and performed sensitivity analysis on the model to determine the conditions in which cancer growth is driven by each of the different evolutionary processes. Our sensitivity analysis has successfully provided a series of novel insights into the evolutionary dynamics of cancer. For example, we found that, while a high neutral mutation rate shapes neutral intratumor heterogeneity (ITH) characterized by a fractal-like pattern, a stem cell hierarchy can also contribute to shaping neutral ITH by apparently increasing the mutation rate. Although It has been reported that the evolutionary principle shaping ITH shifts from selection to accumulation of neutral mutations during colorectal tumorigenesis, our simulation revealed the possibility that this evolutionary shift is triggered by drastic evolutionary events that occur in a a short time and confer a marked fitness increase on one or a few cells. This result helps us understand that each process works not separately but simultaneously and continuously as a series of phases of cancer evolution. Collectively, this study serves as a basis to understand in greater depth the diversity of cancer evolution.
