## Supplementary material for "A unified simulation model for understanding the diversity of cancer evolution": Table S1

### Sheet: Sheet1
Table S1. Parameter values used for the MASSIVE analysis.
symbol	description	driver	driver-d	neutral-s (containing the neutral model）	composite	punctuated
md	expected number of driver mutations generated per cell division	[10-4,10-3.5,10-3,10-2.5,10-2,10-1.5,10-1]	[10-4,10-3.5,10-3,10-2.5,10-2,10-1.5,10-1]	0	[10-4,10-3,10-2,10-1]	[10-2,10-1.5,10-1]
mn	expected number of neutral mutations generated per cell division	0	0	[10-2,10-1.5,10-1,10-0.5,100,100.5,101.0]	[10-2,10-1,100,101.0]	0
me	probability of acquiring an explosive mutation	0	0	0	0	[10-6,10-5.5,10-5,10-4.5,10-4,10-3.5,10-3]
Nd	maximum number of driver mutations accumulated in a cell	[1,2,3,4]	[1,2,3,4]	0	3	3
Nn	maximum number of neutral mutations accumulated in a cell	0	0	1000	1000	0
f	increase of the cell division probability per driver mutation	[100.1,100.2,100.3,100.4,100.5,100.6,100.7,100.8, 100.9,101.0]	1	1	[100.1,100.2,100.3,100.4,100.5,100.6,100.7,100.8, 100.9,101.0]	100.3
e	decrease of the cell death probability per driver mutation	1	[100.1,100.2,100.3,100.4,100.5,100.6,100.7,100.8, 100.9,101.0]	1	1	1
g0	base cell division probability	10-4	10-2	10-2	10-4	10-4
d0	base cell death probability for stem cells	0	10-2	0	0	0
d0d	base cell death probability for differentiated cells	0	0	[10-2.5,10-2.25,10-2,10-1.75,10-1.5]	0	0
s	symmetric division probability	1	1	[10-2,10-1.5,10-1.0,10-0.5,100]	1	1
pc	carrying capacity	∞	∞	∞	∞	[103,103.5,104]
P	maximum population size	[103,104,105,106]	[103,104,105,106]	[103,104,105]	[103,104,105,106]	[103,104,105,106]
T	maximum number of time steps	106	106	106	106	106
